# HDAC activity is dispensable for repression of cell-cycle genes by DREAM and E2F:RB complexes

**DOI:** 10.1101/2023.10.28.564489

**Authors:** Alison Barrett, Manisha R. Shingare, Andreas Rechtsteiner, Tilini U. Wijeratne, Kelsie M. Rodriguez, Seth M. Rubin, Gerd A. Müller

## Abstract

Histone deacetylases (HDACs) are pivotal in transcriptional regulation, and their dysregulation has been associated with various diseases including cancer. One of the critical roles of HDAC-containing complexes is the deacetylation of histone tails, which is canonically linked to transcriptional repression. Previous research has indicated that HDACs are recruited to cell-cycle gene promoters through the RB protein or the DREAM complex via SIN3B and that HDAC activity is essential for repressing G1/S and G2/M cell-cycle genes during cell-cycle arrest and exit.

In this study, we sought to explore the interdependence of DREAM, RB, SIN3 proteins, and HDACs in the context of cell-cycle gene repression. We found that genetic knockout of SIN3B did not lead to derepression of cell-cycle genes in non-proliferating HCT116 and C2C12 cells. A combined loss of SIN3A and SIN3B resulted in a moderate upregulation in mRNA expression of several cell-cycle genes in arrested HCT116 cells, however, these effects appeared to be independent of DREAM or RB. Furthermore, HDAC inhibition did not induce a general upregulation of RB and DREAM target gene expression in arrested transformed or non-transformed cells. Our findings provide evidence that E2F:RB and DREAM complexes can repress cell-cycle genes without reliance on HDAC activity.
