## Supplemental Table 1 for "HDAC activity is dispensable for repression of cell-cycle genes by DREAM and E2F:RB complexes"

### Sheet: Sheet1
Barrett et al. Suppl. Table S1
primer	sequence 5-->3	application
hSIN3B-E3-F-f	caccgCAATGAGGTCAGGGTGCTCG	oligos cloned into px335 for expression of CRISPR nickase sgRNAs (human)
hSIN3B-E3-F-r	aaacCGAGCACCCTGACCTCATTGc	oligos cloned into px335 for expression of CRISPR nickase sgRNAs (human)
hSIN3B-E3-R-f	caccgTTCAACGCTTTTCTTCCCCT	oligos cloned into px335 for expression of CRISPR nickase sgRNAs (human)
hSIN3B-E3-R-R	aaacAGGGGAAGAAAAGCGTTGAAc	oligos cloned into px335 for expression of CRISPR nickase sgRNAs (human)
hSIN3B-E4-F-f	caccgAGTCCTCTGCACCGTCCCCG	oligos cloned into px335 for expression of CRISPR nickase sgRNAs (human)
hSIN3B-E4-F-r	aaacCGGGGACGGTGCAGAGGACTc	oligos cloned into px335 for expression of CRISPR nickase sgRNAs (human)
hSIN3B-E4-R-f	caccgGCAGCAGGTGCCGTATAAAG	oligos cloned into px335 for expression of CRISPR nickase sgRNAs (human)
hSIN3B-E4-R-R	aaacCTTTATACGGCACCTGCTGCc	oligos cloned into px335 for expression of CRISPR nickase sgRNAs (human)
hLIN37-E6-F-f	caccgACATATGTGTCTGGGAAGGT	oligos cloned into px335 for expression of CRISPR nickase sgRNAs (human)
hLIN37-E6-F-r	aaacACCTTCCCAGACACATATGTc	oligos cloned into px335 for expression of CRISPR nickase sgRNAs (human)
hLIN37-E6-R-f	caccgCAAGCTGTTCGACCGGAGCG	oligos cloned into px335 for expression of CRISPR nickase sgRNAs (human)
hLIN37-E6-R-r	aaacCGCTCCGGTCGAACAGCTTGc	oligos cloned into px335 for expression of CRISPR nickase sgRNAs (human)
mSin3b-E5-F-f	caccgCCTCCTCCTCAGACATGCCA	oligos cloned into px335 for expression of CRISPR nickase sgRNAs (mouse)
mSin3b-E5-F-r	aaacTGGCATGTCTGAGGAGGAGGc	oligos cloned into px335 for expression of CRISPR nickase sgRNAs (mouse)
mSin3b-E5-R-f	caccgGAGGTGGCCAATCTTTTCCG	oligos cloned into px335 for expression of CRISPR nickase sgRNAs (mouse)
mSin3b-E5-R-r	aaacCGGAAAAGATTGGCCACCTCc	oligos cloned into px335 for expression of CRISPR nickase sgRNAs (mouse)
hAURKA-E1-F	AGGCGCCCTGTAGGATACTG	quantification of human mRNA/cDNA (G2/M genes)
hAURKA-E2-R	TCAAATATCCCCGCACTCTGG	quantification of human mRNA/cDNA (G2/M genes)
hBIRC5-E3-F	ACTGGACAGAGAAAGAGCCAA	quantification of human mRNA/cDNA (G2/M genes)
hBIRC5-E4-R	CGCACTTTCTCCGCAGTTTC	quantification of human mRNA/cDNA (G2/M genes)
hBUB1-E15-f	CCTTTGGAGAACGCTCTGTC	quantification of human mRNA/cDNA (G2/M genes)
hBUB1-E16-r	TGTGAAGTCTCCTGGGCTCT	quantification of human mRNA/cDNA (G2/M genes)
hCCNB2-E3-f	AAAGTTGGCTCCAAAGGGTCCTT	quantification of human mRNA/cDNA (G2/M genes)
hCCNB2-E6-r	GAAACTGGCTGAACCTGTAAAAAT	quantification of human mRNA/cDNA (G2/M genes)
hCDC25C-E10-R	TCAGATCTTGGTGTTTCCCTGA	quantification of human mRNA/cDNA (G2/M genes)
hCDC25C-E9-F	CACTCAGATGCTGGAGGAAGATT	quantification of human mRNA/cDNA (G2/M genes)
hCDCA5-E4-f	CAGCTGTCCAATCACCTCGC	quantification of human mRNA/cDNA (G2/M genes)
hCDCA5-E5-r	TCCTTAGTAAGCTCCCTGCCA	quantification of human mRNA/cDNA (G2/M genes)
hCDK1-E1-F	GGCTCTGATTGGCTGCTTTG	quantification of human mRNA/cDNA (G2/M genes)
hCDK1-E2-R	TCCATAGTTAGTCAATGGGTATGGT	quantification of human mRNA/cDNA (G2/M genes)
hCENPE-E7-f	AGAAGCAGTCGTTCTCATACCA	quantification of human mRNA/cDNA (G2/M genes)
hCENPE-E9-r	GAGCAGCTCTTTCACTGCCT	quantification of human mRNA/cDNA (G2/M genes)
hCENPW-E1-f	TTGGTGAGATTCCATCCCTTCTC	quantification of human mRNA/cDNA (G2/M genes)
hCENPW-E2-r	TACATTTACTCGCACAAGCGT	quantification of human mRNA/cDNA (G2/M genes)
hDLGAP5-E11-F	ATTGCTTCGAGTGGGACAGG	quantification of human mRNA/cDNA (G2/M genes)
hDLGAP5-E12-F	GTTTGACCAACTGCTGTGCG	quantification of human mRNA/cDNA (G2/M genes)
hFOXM1-E4-f	cgtggattgaggaccacttt	quantification of human mRNA/cDNA (G2/M genes)
hFOXM1-E5-r	ggcttaaacacctggtccaa	quantification of human mRNA/cDNA (G2/M genes)
hIQGAP3-E2-F	ATGTTGCCTATCAGTACCTGTGC	quantification of human mRNA/cDNA (G2/M genes)
hIQGAP3-E3-R	AGCACTCCATTCCGAAGGCT	quantification of human mRNA/cDNA (G2/M genes)
hKIF20A-E2-f	ACTGCTCTGTCGTCTCTACCT	quantification of human mRNA/cDNA (G2/M genes)
hKIF20A-E3-r	GTAACAAGGGCCTAACCCTCA	quantification of human mRNA/cDNA (G2/M genes)
hKIF23-E4-F	ACTCACACCACCCAGAAGGA	quantification of human mRNA/cDNA (G2/M genes)
hKIF23-E5-R	CCACTTCCCGTCACACCATA	quantification of human mRNA/cDNA (G2/M genes)
hHJURP-E1-f	TGCAGCGGCTGATAGAGA	quantification of human mRNA/cDNA (G2/M genes)
hHJURP-E1-r	AGTCTTCCACCCCAAATTCTCA	quantification of human mRNA/cDNA (G2/M genes)
hMKI67-E1-2-f	CGTCCCAGTGGAAGAGTTGT	quantification of human mRNA/cDNA (G2/M genes)
hMKI67-E2-r	CGACCCCGCTCCTTTTGATA	quantification of human mRNA/cDNA (G2/M genes)
hPLK1-E8-F	ACTGAGTCCTACCTCACCGT	quantification of human mRNA/cDNA (G2/M genes)
hPLK1-E9-R	AGCAAGTGCTCGCTCATGTA	quantification of human mRNA/cDNA (G2/M genes)
hSGO1-E6-F	CCAGTCACCAGGCCTCTAGC	quantification of human mRNA/cDNA (G2/M genes)
hSGO1-E6-R	GACTGCTGAGTTTCAGGTGGT	quantification of human mRNA/cDNA (G2/M genes)
hSGO2-E7-f	CCGGAGAACCCAAAAATCAGGA	quantification of human mRNA/cDNA (G2/M genes)
hSGO2-E8-r	TCTGCTTGTCCGTTCTGAAGAT	quantification of human mRNA/cDNA (G2/M genes)
hTROAP-E9-F	GTGTGGCCTCTCTTGGTCTG	quantification of human mRNA/cDNA (G2/M genes)
hTROAP-E9-R	GCATCAGGTGGGAGTCATGG	quantification of human mRNA/cDNA (G2/M genes)
hTTK_E2-E3_f	TTGGTCGTTACAGTCAAGCAA	quantification of human mRNA/cDNA (G2/M genes)
hTTK_E2-E3_r	GTGCATCATCTGGCTCTTGA	quantification of human mRNA/cDNA (G2/M genes)
hUBE2C_E5_f	ggaaaaaccccacagctttt	quantification of human mRNA/cDNA (G2/M genes)
hUBE2C_E6-r	ggctcaaccgaggcttaat	quantification of human mRNA/cDNA (G2/M genes)
hATAD2-E1-F	TTCCTCAGTCTGGAGCACATC	quantification of human mRNA/cDNA (G1/S genes)
hATAD2-E1-R	CAACTTCCTTAACTGATGACCCA	quantification of human mRNA/cDNA (G1/S genes)
hBRCA1-E6-F	AAGCAGCGGATACAACCTCA	quantification of human mRNA/cDNA (G1/S genes)
hBRCA1-E7-8-R	CAATTCTTGATCTCCCACACTGC	quantification of human mRNA/cDNA (G1/S genes)
hCDC5-E3-4-F	CCCATGCTGTAGAGGTCCCAG	quantification of human mRNA/cDNA (G1/S genes)
hCDC5-E5-R	TCCTTAGTAAGCTCCCTGCCA	quantification of human mRNA/cDNA (G1/S genes)
hCDC6-E3-f	GAATGGTCCCCCTCACTCA	quantification of human mRNA/cDNA (G1/S genes)
hCDC6-E4-r	GCAAGTGCCTTCTTGCTTG	quantification of human mRNA/cDNA (G1/S genes)
hE2F1-E2-f	GCCATCCAGGAAAAGGTGT	quantification of human mRNA/cDNA (G1/S genes)
hE2F1-E4-r	CAGCCACTGGATGTGGTTC	quantification of human mRNA/cDNA (G1/S genes)
hE2F2-E1-F	CCAAGTTGTGCGATGCCTG	quantification of human mRNA/cDNA (G1/S genes)
hE2F2-E2-R	CTTGGGGGTTGGGAACTCAG	quantification of human mRNA/cDNA (G1/S genes)
hE2F7-E2-f	CAGGCAGCCCAGACTAGATT	quantification of human mRNA/cDNA (G1/S genes)
hE2F7-E3-r	TCTTCGGGGCCATCCTTGAT	quantification of human mRNA/cDNA (G1/S genes)
hE2F8-E10-f	CATGCTCGAGGACAGTGGTT	quantification of human mRNA/cDNA (G1/S genes)
hE2F8-E11-r	GCACTGCGTGAGAGGGATTA	quantification of human mRNA/cDNA (G1/S genes)
hGINS2-E2-F	AGAAATGTCGCCTGCTCCCT	quantification of human mRNA/cDNA (G1/S genes)
hGINS2-E3-R	GTAGTAAGGGCTGGGCATTGG	quantification of human mRNA/cDNA (G1/S genes)
hMCM5-E6-f	CATGCAGCTCTACTGCGACA	quantification of human mRNA/cDNA (G1/S genes)
hMCM5-E7-r	CTGCTGGTAGTCAGGCCAAA	quantification of human mRNA/cDNA (G1/S genes)
hMYBL2/BMYB-E2-F	GGATAGCAAGTGCAAGGTCA	quantification of human mRNA/cDNA (G1/S genes)
hMYBL2/BMYB-E3-4-R	TCAGTGCGGTTAGGGAAGT	quantification of human mRNA/cDNA (G1/S genes)
hORC1-E2-f	TACCCCACAAGGCTGAAGAC	quantification of human mRNA/cDNA (G1/S genes)
hORC1-E3-r	CGGTGGAACAACCTTCTGTT	quantification of human mRNA/cDNA (G1/S genes)
hRAD51-E2-F	CCCACAACCCATTTCACGGT	quantification of human mRNA/cDNA (G1/S genes)
hRAD51-E3-F	TTAGCTCCTTCTTTGGCGCA	quantification of human mRNA/cDNA (G1/S genes)
hRAD54L-E4-F	CCAGATCCAGGAGTGTTTCCT	quantification of human mRNA/cDNA (G1/S genes)
hRAD54L-E5-R	GGCTTTGACAAAATGCTTCGAATA	quantification of human mRNA/cDNA (G1/S genes)
hRBL1/p107-E1-2-f	GCAACTACAGCCTAGAGGGAG	quantification of human mRNA/cDNA (G1/S genes)
hRBL1/p107-E2-r	TGATACCCTTTCCAACCGTGG	quantification of human mRNA/cDNA (G1/S genes)
hSIN3A-E1-F	CTCACGCTGAGAGGGACAC	quantification of human mRNA/cDNA (G1/S genes)
hSIN3A-E2-R	CATCCAAACGCCGCTTCATT	quantification of human mRNA/cDNA (G1/S genes)
hZNF367-E2-F	CTCCAGGCTCACAAAAGGACT	quantification of human mRNA/cDNA (G1/S genes)
hZNF367-E3-R	ACGCTGATGTGTTTTGAGCTG	quantification of human mRNA/cDNA (G1/S genes)
hARRDC-E4-F	CACTCAGCGAGACTGGACC	quantification of human mRNA/cDNA (HDAC-dependent genes)
hARRDC4-E3-F	GTCGATGTCAACACACCAGCA	quantification of human mRNA/cDNA (HDAC-dependent genes)
hCTGF-E4-5-F	TGGAAGAGAACATTAAGAAGGGCAA	quantification of human mRNA/cDNA (HDAC-dependent genes)
hCTGF-E5-R	TGCAGCCAGAAAGCTCAAACT	quantification of human mRNA/cDNA (HDAC-dependent genes)
hDHRS2-E4-F	GGTCAACCCTCTGGTAGGGAG	quantification of human mRNA/cDNA (HDAC-dependent genes)
hDHRS2-E5-R	GGGGACTTCACGTTCACACTTA	quantification of human mRNA/cDNA (HDAC-dependent genes)
hHIST1H2BD-F	AAGGCCGTCACCAAGTACAC	quantification of human mRNA/cDNA (HDAC-dependent genes)
hHIST1H2BD-R	TTTCAGGCAGATGAGACTTCC	quantification of human mRNA/cDNA (HDAC-dependent genes)
hMT1X-E1-F	TTCTCCTTGCCTCGAAATGGA	quantification of human mRNA/cDNA (HDAC-dependent genes)
hMT1X-E3-R	GGCAGCAGGAGCAGCAG	quantification of human mRNA/cDNA (HDAC-dependent genes)
hRGL1-E10-R2	GCCGCCTCTGGGTACGCTTC	quantification of human mRNA/cDNA (HDAC-dependent genes)
hRGL1-E8-F2	GCCGTCCCAAGGGACCGAATG	quantification of human mRNA/cDNA (HDAC-dependent genes)
hVGF-E1-F	GGGAAAGTCGAGCCACTGATG	quantification of human mRNA/cDNA (HDAC-dependent genes)
hVGF-E2-R	GCCGACAATCTGAGGGCTTTC	quantification of human mRNA/cDNA (HDAC-dependent genes)
h+m_18S-f	ctcaacacgggaaacctcac	quantification of human and mouse mRNA/cDNA (housekeeping genes)
h+m_18S-r	cgctccaccaactaagaacg	quantification of human and mouse mRNA/cDNA (housekeeping genes)
h+m-U6_for	AACGCTTCACGAATTTGCGT	quantification of human and mouse mRNA/cDNA (housekeeping genes)
h+m-U6_rev	CTCGCTTCGGCAGCACA	quantification of human and mouse mRNA/cDNA (housekeeping genes)
mAurkb-E3-f	gccagaagttggctgagaac	quantification of mouse mRNA/cDNA (G2/M genes)
mAurkb-E4-r	gatcttgagtgccacgatga	quantification of mouse mRNA/cDNA (G2/M genes)
mBirc5-E3/4-f	GAACAAAATTGCAAAGGAGACCAAC	quantification of mouse mRNA/cDNA (G2/M genes)
mBirc5-E4-r	AAGGCTCAGCATTAGGCAGC	quantification of mouse mRNA/cDNA (G2/M genes)
mBub1_E2_f	tgtttgaagcccatatgcaa	quantification of mouse mRNA/cDNA (G2/M genes)
mBub1_E4_r	cggtcactgttgtactcagca	quantification of mouse mRNA/cDNA (G2/M genes)
mCcnb1-E7-f	tggactacgacatggtgcat	quantification of mouse mRNA/cDNA (G2/M genes)
mCcnb1-E8-r	tgctgcataacaggaagcag	quantification of mouse mRNA/cDNA (G2/M genes)
mCcnb2-E3-f	tgaaaccagtgcagatggag	quantification of mouse mRNA/cDNA (G2/M genes)
mCcnb2-E4-r	ctgcagagctgagggttctc	quantification of mouse mRNA/cDNA (G2/M genes)
mCdc25C-E3-f	cctgcaagtgaagagggaag	quantification of mouse mRNA/cDNA (G2/M genes)
mCdc25C-E4-r	cgaaaggtcaaggcaacatt	quantification of mouse mRNA/cDNA (G2/M genes)
mCks1-E2-f	atgttgcccaaggacatagc	quantification of mouse mRNA/cDNA (G2/M genes)
mCks1-E3-r	gaaagatggcagggagtgag	quantification of mouse mRNA/cDNA (G2/M genes)
mCks2-E1-f	tgatcccgcttactcctctg	quantification of mouse mRNA/cDNA (G2/M genes)
mCks2-E2-r	tccactcctcttcggacatc	quantification of mouse mRNA/cDNA (G2/M genes)
mFoxm1-E2-f	agcgttaagcaggaactgga	quantification of mouse mRNA/cDNA (G2/M genes)
mFoxm1-E3-r	ggaagtggtcctcaatccaa	quantification of mouse mRNA/cDNA (G2/M genes)
mKif11_E6-f	gacaactgcagcaaccttga	quantification of mouse mRNA/cDNA (G2/M genes)
mKif11_E8-r	ttgtcaacagctccagaacg	quantification of mouse mRNA/cDNA (G2/M genes)
mKif23-E3-f	CACTCCTGAGGGCTATCGAC	quantification of mouse mRNA/cDNA (G2/M genes)
mKif23-E4-r	AGTTCCTTCTGGGTGGTGTG	quantification of mouse mRNA/cDNA (G2/M genes)
mNek2-E4-f	agtcggacatctggtccttg	quantification of mouse mRNA/cDNA (G2/M genes)
mNek2-E4-f	agtcggacatctggtccttg	quantification of mouse mRNA/cDNA (G2/M genes)
mNek2-E5-r	agcatccgagtgatgaggtc	quantification of mouse mRNA/cDNA (G2/M genes)
mNek2-E5-r	agcatccgagtgatgaggtc	quantification of mouse mRNA/cDNA (G2/M genes)
mPlk1-E1-f	acgtcgtaggcttccatgac	quantification of mouse mRNA/cDNA (G2/M genes)
mPlk1-E2-r	aggtccctgtgaatgacctg	quantification of mouse mRNA/cDNA (G2/M genes)
mPlk4-E3-f	gaaacacccctctgtcttgg	quantification of mouse mRNA/cDNA (G2/M genes)
mPlk4-E4/5-r	gcatgaagtgcctagcttcc	quantification of mouse mRNA/cDNA (G2/M genes)
mSgol1-E2-f	tatgacccacctgccttagc	quantification of mouse mRNA/cDNA (G2/M genes)
mSgol1-E3-r	cccgccaaatttttattcct	quantification of mouse mRNA/cDNA (G2/M genes)
mTtk-E13_f	agcaacagcagcagggact	quantification of mouse mRNA/cDNA (G2/M genes)
mTtk-E14_r	gaacctccactgcctatctg	quantification of mouse mRNA/cDNA (G2/M genes)
mUbe2c_E3/4-f	ccggcaccgtatatgaagac	quantification of mouse mRNA/cDNA (G2/M genes)
mUbe2c_E4/5-r	gggttctcctagcaggctct	quantification of mouse mRNA/cDNA (G2/M genes)
mAtad2-E3-f	ctcgacagcaggctgataaa	quantification of mouse mRNA/cDNA (G1/S genes)
mAtad2-E4-r	cgtgcaaatgttctgcagtt	quantification of mouse mRNA/cDNA (G1/S genes)
mCdc6-E2-f	ctccgtgtgtggacgtaaaa	quantification of mouse mRNA/cDNA (G1/S genes)
mCdc6-E3-r	ttctttcttgcccagctttg	quantification of mouse mRNA/cDNA (G1/S genes)
mE2f2-E2-f	AGTTGCTCCCTGAGCTTCAA	quantification of mouse mRNA/cDNA (G1/S genes)
mE2f2-E3-r	GCTCCTTGAAGTTGCCTACG	quantification of mouse mRNA/cDNA (G1/S genes)
mE2f7-f	GCCCGCCATGAAAAGAC	quantification of mouse mRNA/cDNA (G1/S genes)
mE2f7-r	ATGGTCACAGGACAGGCAAG	quantification of mouse mRNA/cDNA (G1/S genes)
mE2f8-f	CCTGAAAGCGCTTGAGAAC	quantification of mouse mRNA/cDNA (G1/S genes)
mE2f8-r	CAACACAGAGTCTGGCCCTA	quantification of mouse mRNA/cDNA (G1/S genes)
mMcm3-E1-f	GCTGGATGATGTGGAGCTG	quantification of mouse mRNA/cDNA (G1/S genes)
mMcm3-E2-r	CTGATCAGTTCCCGAACCTT	quantification of mouse mRNA/cDNA (G1/S genes)
mMcm5-E4-f	GACATCCAGGTCATGCTCAA	quantification of mouse mRNA/cDNA (G1/S genes)
mMcm5-E4-f	GACATCCAGGTCATGCTCAA	quantification of mouse mRNA/cDNA (G1/S genes)
mMcm5-E5-r	AGGGATCTTCACCAGGTGTG	quantification of mouse mRNA/cDNA (G1/S genes)
mMcm5-E5-r	AGGGATCTTCACCAGGTGTG	quantification of mouse mRNA/cDNA (G1/S genes)
mMybl2/Bmyb-E6-f	agggactgcaagcctgtcta	quantification of mouse mRNA/cDNA (G1/S genes)
mMybl2/Bmyb-E7-r	gcagctatggcaatctcctc	quantification of mouse mRNA/cDNA (G1/S genes)
mOrc1-E3-f	tttgtattgattcagggggaag	quantification of mouse mRNA/cDNA (G1/S genes)
mOrc1-E4-r	gcacatttcttgggaggaac	quantification of mouse mRNA/cDNA (G1/S genes)
mCtgf-E2-f	GAACTGTGTACGGAGCGTGA	quantification of mouse mRNA/cDNA (HDAC-dependent genes)
mCtgf-E2-r	AGTGCACACTCCGATCTTGC	quantification of mouse mRNA/cDNA (HDAC-dependent genes)
mRgl1-E1-f	TCCCCAAGGACGGAATCGAA	quantification of mouse mRNA/cDNA (HDAC-dependent genes)
mRgl1-E2-r	GGTAAGCAGGAGGCATTACGA	quantification of mouse mRNA/cDNA (HDAC-dependent genes)
mVgf-E1/2-f	GTGACACCGGCTGTCTCTG	quantification of mouse mRNA/cDNA (HDAC-dependent genes)
mVgf-E2-r	TCCCAACCCCTGGATCAGTA	quantification of mouse mRNA/cDNA (HDAC-dependent genes)
mGapdh-E1-f	ACCCTTAAGAGGGATGCTGC	quantification of mouse mRNA/cDNA (housekeeping genes)
mGapdh-E2-r	TTCACACCGACCTTCACCAT	quantification of mouse mRNA/cDNA (housekeeping genes)
hDHFR-3'UTR-f	CAACAGGAGGCCAGCACTTA	primers for ChIP-qPCR (human)
hDHFR-3'UTR-r	GGAGCCATTTAATTGTACTTAACCA	primers for ChIP-qPCR (human)
hBIRC5-f	GACCCGTTGGCAGAGGTG	primers for ChIP-qPCR (human)
hBIRC5-r	ATGCGGTGGTCCTTGAGAAA	primers for ChIP-qPCR (human)
hBUB1-f	CCAAACCTGAACCGCAAACT	primers for ChIP-qPCR (human)
hBUB1-r	CCCTGAAACGTTCGGCGA	primers for ChIP-qPCR (human)
hCCNB2-f	AGTGCGAGAGTGCATCTTGTG	primers for ChIP-qPCR (human)
hCCNB2-r	TTCCAGGATTCAAATACCGCGT	primers for ChIP-qPCR (human)
hCDC6-f	GGCGAAAGGCTCTGTGACTA	primers for ChIP-qPCR (human)
hCDC6-r	ACAAGCCCCTGAACAAACTG	primers for ChIP-qPCR (human)
hMCM5-f	CTGTTCTGGCCGTTTGTTCC	primers for ChIP-qPCR (human)
hMCM5-r	CCGAAGCTGTCGCTGTAGAA	primers for ChIP-qPCR (human)
hNEK2-f	TTGTTGTGTTCTTCTTAGCCAATG	primers for ChIP-qPCR (human)
hNEK2-r	GGGCCCCGTTTAACCGTC	primers for ChIP-qPCR (human)
hORC1-f	AGTTGGTGTCGCAACGAAG	primers for ChIP-qPCR (human)
hORC1-r	TACAACTACGGGCCGAAAG	primers for ChIP-qPCR (human)
