## Supplemental Table 2 for "HDAC activity is dispensable for repression of cell-cycle genes by DREAM and E2F:RB complexes"

### Sheet: Sheet1
Barrett et al. Suppl. Table S2
Antibody	Catalog Number	Provider	Application
Acetyl-Histone H3 (Lys27) (D5E4)	8173	Cell Signaling	Western Blot, ChIP
B-MYB, clone LX015.1	MILL-MABE886	Millipore	Western Blot
CDC25C (H-6)	sc-13138	Santa Cruz Biotechnology	Western Blot
CDC6 (180.2)	sc-9964	Santa Cruz Biotechnology	Western Blot
Cyclin B2 (A-2)	sc-28303	Santa Cruz Biotechnology	Western Blot
FoxM1 (D12D5)	5436S	Cell Signaling	Western Blot
HDAC1 (10E2)	sc-81598	Santa Cruz Biotechnology	ChIP, IP, Western Blot
Histone H3 (D1H2)	4499	Cell Signaling	ChIP
Histone H3ac (pan-acetyl)	61637	Active Motif	Western Blot
LIN37	Mages et al., 2017	Pineda Antibodies	Western Blot, IP
LIN9	A300-BL2981	Bethyl Laboratories Inc	Western Blot
MCM5 (E-10)	sc-165994	Santa Cruz Biotechnology	Western Blot
MKLP-1 /KIF23 (C-12)	sc-390113	Santa Cruz Biotechnology	Western Blot
NEK2 (D-8)	sc-55601	Santa Cruz Biotechnology	Western Blot
p107 (SD9)	sc-250	Santa Cruz Biotechnology	Western Blot
p21 (F-5)	sc-6246	Santa Cruz Biotechnology	Western Blot
p53 (DO-1)	sc-126	Santa Cruz Biotechnology	Western Blot
Rabbit (DA1E) mAb IgG XP® Isotype Control	66362S	Cell Signaling	ChIP, IP
RB (C-2)	sc-74562	Santa Cruz Biotechnology	Western Blot
RBBP4	A301-206A	Bethyl Laboratories Inc	Western Blot, IP
SIN3A (D1B7)	7691S	Cell Signaling	ChIP
SIN3A (G11)	sc-5299	Santa Cruz Biotechnology	Western Blot
SIN3B (H-4)	sc-13145	Santa Cruz Biotechnology	Western Blot
SIN3B polyclonal	NBP2-13309	Novus Biologicals LLC	ChIP, IP
ß-Actin- Direct-Blot™ HRP	664804	BioLegend	Western Blot
Survivin (D-8)	sc-17779	Santa Cruz Biotechnology	Western Blot
Tri-Methyl-Histone H3 (Lys27) (C36B11)	9733	Cell Signaling	ChIP
UBE2C (B-8)	sc-271050	Santa Cruz Biotechnology	Western Blot
